# IFITM3 blocks influenza virus entry by sorting lipids and stabilizing hemifusion

**DOI:** 10.1101/2022.09.01.506185

**Authors:** Steffen Klein, Gonen Golani, Fabio Lolicato, Carmen Lahr, Daniel Beyer, Alexia Herrmann, Moritz Wachsmuth-Melm, Nina Reddmann, Romy Brecht, Mehdi Hosseinzadeh, Androniki Kolovou, Jana Makroczyova, Sarah Peterl, Martin Schorb, Yannick Schwab, Britta Brügger, Walter Nickel, Ulrich S. Schwarz, Petr Chlanda

## Abstract

Interferon-induced transmembrane protein 3 (IFITM3) inhibits the entry of numerous viruses through undefined molecular mechanisms. IFITM3 localizes in the endosomal-lysosomal system and specifically impacts virus fusion with target cell membranes. We found that IFITM3 induces local lipid sorting, resulting in an increased concentration of lipids disfavoring viral fusion at the hemifusion site. This increases the energy barrier for fusion pore formation and the hemifusion dwell time, promoting viral degradation in lysosomes. *In situ* cryo-electron tomography captured IFITM3-mediated arrest of influenza A virus membrane fusion. Observation of hemifusion diaphragms between viral particles and late endosomal membranes confirmed hemifusion stabilization as a molecular mechanism of IFITM3. The presence of the influenza fusion protein hemagglutinin in post-fusion conformation close to hemifusion sites further indicated that IFITM3 does not interfere with the viral fusion machinery. Collectively, these findings show that IFITM3 induces lipid sorting to stabilize hemifusion and prevent virus entry into target cells.
