## Supplemental Table S2 for "IFITM3 blocks influenza virus entry by sorting lipids and stabilizing hemifusion"

### Sheet: Sheet1
Tomogram		Contact Site
#	Shown in Figure	#	Shown in supplementary gallery	Shown in main figure	IAV contact with	Contact type
Tomogram 1	4E	1	S11A	4J	ILV	Hemifusion
		2	S11B	4K	ILV	Hemifusion
		3	S11C		ILV	Hemifusion
		4	S11D		ILV	Hemifusion
		5	S11E		ILV	Tight docking
		6	S11F		ILV	Hemifusion
		7	S11G		ILV	Hemifusion
		8	S11H		ILV	Hemifusion
		9	S11I		ILV	Hemifusion
		10	S11J		ILV	Hemifusion
		11	S11K		ILV	Hemifusion
		12	S11L		ILV	Hemifusion
		13	S11M		ILV	Hemifusion
		14	S11N		ILV	Hemifusion
		15	S11O	4G	ILV	Tight docking
		16	S12A	4I	Limiting LE membrane	Hemifusion
		17	S12B	5D	Limiting LE membrane	Hemifusion
		18	S12C	4H	Limiting LE membrane	Hemifusion
Tomogram 2	S8A	19	S8C		ILV	Hemifusion
		20	S8D		Limiting LE membrane	Tight docking
		21	S8E		Limiting LE membrane	Hemifusion
Tomogram 3	S9A	22	S9C		ILV	Hemifusion
		23	S9D		Limiting LE membrane	Hemifusion
Tomogram 4	S10A	24	S10C		ILV	Hemifusion
		25	S10D		ILV	Tight docking
		26	S10E		ILV	Hemifusion
		27	S10F		ILV	Hemifusion
